# iCNG99: a validated genome-scale metabolic model of *Cryptococcus neoformans strain* H99

**DOI:** 10.64898/2026.04.12.718001

**Authors:** Chun Feng, Pengjie Hu, Yin Zhu, Weixin Ke, Xindi Gao, Chen Ding, Bing Zhai, Linqi Wang, Ziwei Dai

## Abstract

*Cryptococcus neoformans* is a ubiquitous environmental fungus that can also cause life-threatening infections in immunocompromised individuals. As a competent pathogen, *Cryptococcus* needs to reprogram its metabolism to adapt to the drastic differences between environmental niches and host niches. A well-curated genome-scale metabolic model (GEM) is a powerful tool to facilitate the investigation of the metabolic resilience of an organism. Here we reconstructed and validated iCNG99, a GEM for *C. neoformans* reference strain H99, and evaluated its predictive performance across 43 growth conditions and gene essentiality benchmarks. The model achieved high confidence essential gene prediction (precision = 0.77) and recapitulated pathways targeted by clinically available antifungals. Integration with transcriptomic and metabolomic data enabled iCNG99 to capture condition-specific metabolic adaptations and to identify candidate vulnerabilities in drug tolerance, revealing metabolic adaptations associated with survival within host conditions and drug susceptibility. Together, iCNG99 provides a systems-level computational platform for investigating *C. neoformans* metabolism and for prioritizing antifungal vulnerabilities.
