## Supplementary material for "iCNG99: a validated genome-scale metabolic model of *Cryptococcus neoformans strain* H99": Dataset S1

### Sheet: capsule-free biomass
Biomass	Content (w/w(biomass))	Biomass precursors	Content (w/w(macromolecular))
Lipid	0.106	Hexadecanoic acid(16:0)	0.00187138
		Octadecanoic acid(18:0)	0.000441027
		(9Z)-Octadecenoic acid(18:1)	0.00368913
		(9Z,12Z)-Octadecadienoic acid(18:2)(Linoleate)	0.00578103
		Steryl ester	0.0208036
		Triacylglycerol	0.22663
		1,2-Diacyl-sn-glycerol	0.0158328
		Squalene	0.000264122
		Zymosterol	8.20857e-05
		Ergosta-5,7,22,24(28)-tetraen-3beta-ol	0.0013185
		Ergosterol	0.0184262
		Fecosterol	0.000324199
		Episterol	0.00103917
		Fungisterol	0.00036178
		Zymosterone	3.31939e-05
		Obtusifoliol	0.000350157
		4alpha-Methylfecosterol	0.000181967
		Eburicol	0.000786952
		Lanosterol	0.000101579
		Sphinganine	1.00162e-05
		Phytosphingosine 1-phosphate	1.15563e-05
		Dihydroceramide(C16)	1.2337e-05
		Dihydroceramide(C18)	8.20769e-05
		Dihydroceramide(C181)	1.95989e-05
		Dihydroceramide(C201)	1.21117e-05
		N-Acylsphingosine(C18)	2.28135e-05
		N-Acylsphingosine(C181)	2.43958e-05
		N-Acylsphingosine(C20)	1.63529e-05
		alpha-Hydroxy-delta8 ceramide(d18:2/18:0h)	0.000378071
		alpha-Hydroxy ceramide(d18:1/18:0h)	2.9243e-05
		9-methyl-alpha-Hydroxy-delta8 ceramide(d19:2/18:0h)	7.24989e-05
		Phytoceramide(C18)	0.000121045
		Phytoceramide(C181)	1.48339e-05
		Phytoceramide(C201)	3.04453e-05
		Phytoceramide(C24)	0.00010519
		Phytoceramide(C26)	2.39416e-05
		Phytoceramide(C261)	4.95285e-05
		alpha-Hydroxy phytoceramide(C18)	2.13948e-05
		alpha-Hydroxy phytoceramide(C24)	0.000132091
		alpha-Hydroxy phytoceramide(C26)	0.000121092
		Glucosylceramide(d19:2/16:0h)	0.000279214
		Glucosylceramide(d18:2/18:0h)	0.000129618
		Glucosylceramide(d19:2/18:0h)	0.00108654
		Inositol phosphorylceramide Phytoceramide(36:0;3)	2.03961e-05
		Inositol phosphorylceramide alpha-Hydroxy phytoceramide(46:0;4)	4.64554e-05
		Inositol phosphorylceramide alpha-Hydroxy phytoceramide(46:0;5)	7.90893e-05
		Phosphatidylcholine	0.22752
		Phosphatidylethanolamine	0.115656
		1-Phosphatidyl-D-myo-inositol	0.037446
		Phosphatidylserine	0.059724
		Phosphatidyl-N-dimethylethanolamine	0.004266
		Phosphatidyl-N-methylethanolamine	0.005214
		1-Acyl-sn-glycero-3-phosphoethanolamine/2-Acyl-sn-glycero-3-phosphoethanolamine	0.002844
		Phosphatidate	0.00948
		Pyrophosphatidic acid	0.01185
Carbohydrates	0.2784	Glycogen	0.268908
		alpha,alpha-Trehalose	0.0256426
		UDP-glucose	0.642614
		GDP-mannose	0.0256426
		UDP-N-acetyl-alpha-D-glucosamine	0.0371928
Proteins	0.419	L-Valine	0.0548221
		L-Tyrosine	0.0359283
		L-Tryptophan	0.0219948
		L-Threonine	0.0537842
		L-Serine	0.0750594
		L-Proline	0.0601221
		L-Phenylalanine	0.0441883
		L-Methionine	0.0254642
		L-Lysine	0.0592837
		L-Leucine	0.09087
		L-Isoleucine	0.0497334
		L-Histidine	0.028695
		L-Glutamate	0.0747617
		L-Cysteine	0.00978315
		L-Aspartate	0.0550394
		L-Asparagine	0.0353701
		L-Arginine	0.0818944
		L-Alanine	0.0576492
		Glycine	0.0415668
		L-Glutamine	0.0439899
RNA	0.145	UTP	0.242102
		GTP	0.250614
		CTP	0.244916
		ATP	0.262367
DNA	0.0276	dTTP	0.256058
		dGTP	0.251451
		dCTP	0.231089
		dATP	0.261402
Cofactors	0.024	3',5'-Cyclic AMP	0.0909091
		CoA	0.0909091
		FAD	0.0909091
		Heme	0.0909091
		Glutathione	0.0909091
		NAD+	0.0909091
		NADP+	0.0909091
		Riboflavin	0.0909091
		Sulfate	0.0909091
		Tetrahydrofolate	0.0909091
		Thiamin triphosphate	0.0909091

### Sheet: capsule-containing biomass
Biomass	Content (w/w(biomass))	Biomass precursors	Content (w/w(macromolecular))
Lipid	0.106	Hexadecanoic acid(16:0)	0.00187138
		Octadecanoic acid(18:0)	0.000441027
		(9Z)-Octadecenoic acid(18:1)	0.00368913
		(9Z,12Z)-Octadecadienoic acid(18:2)(Linoleate)	0.00578103
		Steryl ester	0.0208036
		Triacylglycerol	0.22663
		1,2-Diacyl-sn-glycerol	0.0158328
		Squalene	0.000264122
		Zymosterol	8.20857e-05
		Ergosta-5,7,22,24(28)-tetraen-3beta-ol	0.0013185
		Ergosterol	0.0184262
		Fecosterol	0.000324199
		Episterol	0.00103917
		Fungisterol	0.00036178
		Zymosterone	3.31939e-05
		Obtusifoliol	0.000350157
		4alpha-Methylfecosterol	0.000181967
		Eburicol	0.000786952
		Lanosterol	0.000101579
		Sphinganine	1.00162e-05
		Phytosphingosine 1-phosphate	1.15563e-05
		Dihydroceramide(C16)	1.2337e-05
		Dihydroceramide(C18)	8.20769e-05
		Dihydroceramide(C181)	1.95989e-05
		Dihydroceramide(C201)	1.21117e-05
		N-Acylsphingosine(C18)	2.28135e-05
		N-Acylsphingosine(C181)	2.43958e-05
		N-Acylsphingosine(C20)	1.63529e-05
		alpha-Hydroxy-delta8 ceramide(d18:2/18:0h)	0.000378071
		alpha-Hydroxy ceramide(d18:1/18:0h)	2.9243e-05
		9-methyl-alpha-Hydroxy-delta8 ceramide(d19:2/18:0h)	7.24989e-05
		Phytoceramide(C18)	0.000121045
		Phytoceramide(C181)	1.48339e-05
		Phytoceramide(C201)	3.04453e-05
		Phytoceramide(C24)	0.00010519
		Phytoceramide(C26)	2.39416e-05
		Phytoceramide(C261)	4.95285e-05
		alpha-Hydroxy phytoceramide(C18)	2.13948e-05
		alpha-Hydroxy phytoceramide(C24)	0.000132091
		alpha-Hydroxy phytoceramide(C26)	0.000121092
		Glucosylceramide(d19:2/16:0h)	0.000279214
		Glucosylceramide(d18:2/18:0h)	0.000129618
		Glucosylceramide(d19:2/18:0h)	0.00108654
		Inositol phosphorylceramide Phytoceramide(36:0;3)	2.03961e-05
		Inositol phosphorylceramide alpha-Hydroxy phytoceramide(46:0;4)	4.64554e-05
		Inositol phosphorylceramide alpha-Hydroxy phytoceramide(46:0;5)	7.90893e-05
		Phosphatidylcholine	0.22752
		Phosphatidylethanolamine	0.115656
		1-Phosphatidyl-D-myo-inositol	0.037446
		Phosphatidylserine	0.059724
		Phosphatidyl-N-dimethylethanolamine	0.004266
		Phosphatidyl-N-methylethanolamine	0.005214
		1-Acyl-sn-glycero-3-phosphoethanolamine/2-Acyl-sn-glycero-3-phosphoethanolamine	0.002844
		Phosphatidate	0.00948
		Pyrophosphatidic acid	0.01185
Carbohydrates(except capsule)	0.25056	Glycogen	0.268908
		alpha,alpha-Trehalose	0.0256426
		UDP-glucose	0.642614
		GDP-mannose	0.0256426
		UDP-N-acetyl-alpha-D-glucosamine	0.0371928
Capsule	0.02784	GDP-mannose	0.505879
		UDP-alpha-D-galactose	0.047116
		UDP-D-xylose	0.268836
		UDP-glucuronate	0.178169
Proteins	0.419	L-Valine	0.0548221
		L-Tyrosine	0.0359283
		L-Tryptophan	0.0219948
		L-Threonine	0.0537842
		L-Serine	0.0750594
		L-Proline	0.0601221
		L-Phenylalanine	0.0441883
		L-Methionine	0.0254642
		L-Lysine	0.0592837
		L-Leucine	0.09087
		L-Isoleucine	0.0497334
		L-Histidine	0.028695
		L-Glutamate	0.0747617
		L-Cysteine	0.00978315
		L-Aspartate	0.0550394
		L-Asparagine	0.0353701
		L-Arginine	0.0818944
		L-Alanine	0.0576492
		Glycine	0.0415668
		L-Glutamine	0.0439899
RNA	0.145	UTP	0.242102
		GTP	0.250614
		CTP	0.244916
		ATP	0.262367
DNA	0.0276	dTTP	0.256058
		dGTP	0.251451
		dCTP	0.231089
		dATP	0.261402
Cofactors	0.024	3',5'-Cyclic AMP	0.0909091
		CoA	0.0909091
		FAD	0.0909091
		Heme	0.0909091
		Glutathione	0.0909091
		NAD+	0.0909091
		NADP+	0.0909091
		Riboflavin	0.0909091
		Sulfate	0.0909091
		Tetrahydrofolate	0.0909091
		Thiamin triphosphate	0.0909091
