## Supplementary material for "iCNG99: a validated genome-scale metabolic model of *Cryptococcus neoformans strain* H99": Dataset S2

### Sheet: redundant metabolites
Identification and curation of redundant metabolites
Metabolites before curation	Metabolites after curation	Associated reactions
G00001	C04500	R05969 R05970
G00002	C04537	R05970 R05972
G00003	C05860	R05972 R05973
G00004	C05861	R06238 R05973
G00006	C05864	R06128 R06258
G00007	C05868	R06261
G00093	C04737	R05963
G00094	C03272	R05963
G00108	C04730	R06004
G00109	C04884	R06004
G00370	C00089	R06087 R06088
G09795	C00689	R06113
G10238	C01190	R06275
G10488	C01235	R06214
G10608	C00029	R06275
G10609	C00052	R06214
G10610	C00043	R05916 R05970
G10614	C00096	R05972 R05973 R06127 R06128 R06238 R08599 R09300 R09301
G10617	C03862	R05919 R05922 R06258 R06259 R06260 R06261 R07620 R12350
G10619	C00015	R05916 R05970 R06214 R06275
G10620	C00035	R05972 R05973 R06127 R06128 R06238 R08599 R09300 R09301
G10622	C00110	R05919 R05922 R06258 R06259 R06260 R06261 R07620 R12350

### Sheet: multi-step reactions
Details of multi-step and merged reactions
Merged reaction	Multi-step reaction
R00006	R03050 R00014
R00235	R00316 R00236
R00424	R00428 R05046 R05048 R04639
R00925	R01354 R00926
R08549	R02570 R07618 R00621 R03316
R01702	R07601 R07602
R01934	R04862 R01936
R01933	R01940 R02571 R07618
R04225	R07603 R07604
R08648	R00014 R04673
R00220	R00590 R08698
R08637	R11101 R11098
R10079	R03546 R07316
R10852	R10851 R03758
R00575	R00256 R10948 R10949 R01395
R11143	R07770 R07771
R11219	R11216 R11217
R11220	R11216 R11218
R03182	R12933 R12934
