## Supplementary material for "iCNG99: a validated genome-scale metabolic model of *Cryptococcus neoformans strain* H99": Dataset S3

### Sheet: Sheet1
Sole carbon source/nitrogen source	Biomass production after refinement 1	Biomass production after refinement 2
Glucose	Yes	Yes
(R)-Lactate	Yes	Yes
(S)-Lactate	Yes	Yes
Sucrose	Yes	Yes
D-Arabinose	Yes	Yes
D-Galactose	No	Yes
Acetate	Yes	Yes
Ethanol	Yes	Yes
Glycerol	Yes	Yes
D-Fructose	Yes	Yes
D-Mannose	Yes	Yes
D-Xylose	Yes	Yes
Mannitol	Yes	Yes
Maltose	Yes	Yes
D-Sorbitol	Yes	Yes
alpha,alpha-Trehalose	Yes	Yes
D-Ribose	Yes	Yes
Starch	Yes	Yes
L-Rhamnose	No	Yes
Inulin	No	Yes
N-Acetyl-D-glucosamine	No	Yes
L-Valine	Yes	Yes
L-Tyrosine	No	Yes
L-Tryptophan	No	Yes
L-Threonine	Yes	Yes
L-Serine	Yes	Yes
L-Proline	Yes	Yes
L-Phenylalanie	No	Yes
L-Methionine	No	Yes
L-Lysine	Yes	Yes
L-Leucine	Yes	Yes
L-Isoleucine	Yes	Yes
L-Histidine	No	Yes
Glycine	Yes	Yes
L-Glutamine	Yes	Yes
L-Glutamate	Yes	Yes
L-Cysteine	No	Yes
L-Aspartate	Yes	Yes
L-Asparagine	Yes	Yes
L-Arginine	Yes	Yes
L-Alanine	Yes	Yes
Creatinine	No	Yes
Ammonia	Yes	Yes
