## Supplementary material for "iCNG99: a validated genome-scale metabolic model of *Cryptococcus neoformans strain* H99": Dataset S5

### Sheet: knock_glu(drug tolerant)
Gene	Wild-type Objective Value	Knockout Objective Value	Objective Value Change
CNAG_05809	0.28463809988623756	0	0.28463809988623756
CNAG_00877	0.28463809988623756	0	0.28463809988623756
CNAG_04604	0.28463809988623756	0	0.28463809988623756
CNAG_00854	0.28463809988623756	0	0.28463809988623756
CNAG_06713	0.28463809988623756	0	0.28463809988623756
CNAG_04605	0.28463809988623756	0	0.28463809988623756
CNAG_03270	0.28463809988623756	0	0.28463809988623756
CNAG_06692	0.28463809988623756	0	0.28463809988623756
CNAG_00886	0.28463809988623756	0	0.28463809988623756
CNAG_06755	0.28463809988623756	0	0.28463809988623756
CNAG_04647	0.28463809988623756	0	0.28463809988623756
CNAG_03202	0.28463809988623756	0	0.28463809988623756
CNAG_06644	0.28463809988623756	0	0.28463809988623756
CNAG_04687	0.28463809988623756	0	0.28463809988623756
CNAG_00970	0.28463809988623756	0	0.28463809988623756
CNAG_05226	0.28463809988623756	0	0.28463809988623756
CNAG_06001	0.28463809988623756	0	0.28463809988623756
CNAG_02748	0.28463809988623756	0	0.28463809988623756
CNAG_04692	0.28463809988623756	0	0.28463809988623756
CNAG_03457	0.28463809988623756	0	0.28463809988623756
CNAG_00644	0.28463809988623756	0	0.28463809988623756
CNAG_02686	0.28463809988623756	0	0.28463809988623756
CNAG_01912	0.28463809988623756	0	0.28463809988623756
CNAG_04440	0.28463809988623756	0	0.28463809988623756
CNAG_00700	0.28463809988623756	0	0.28463809988623756
CNAG_04453	0.28463809988623756	0	0.28463809988623756
CNAG_01908	0.28463809988623756	0	0.28463809988623756
CNAG_06799	0.28463809988623756	0	0.28463809988623756
CNAG_05900	0.28463809988623756	0	0.28463809988623756
CNAG_04488	0.28463809988623756	0	0.28463809988623756
CNAG_01877	0.28463809988623756	0	0.28463809988623756
CNAG_06839	0.28463809988623756	0	0.28463809988623756
CNAG_06829	0.28463809988623756	0	0.28463809988623756
CNAG_05935	0.28463809988623756	0	0.28463809988623756
CNAG_03187	0.28463809988623756	0	0.28463809988623756
CNAG_01003	0.28463809988623756	0	0.28463809988623756
CNAG_05828	0.28463809988623756	0	0.28463809988623756
CNAG_01529	0.28463809988623756	0	0.28463809988623756
CNAG_06123	0.28463809988623756	0	0.28463809988623756
CNAG_01544	0.28463809988623756	0	0.28463809988623756
CNAG_04896	0.28463809988623756	0	0.28463809988623756
CNAG_02830	0.28463809988623756	0	0.28463809988623756
CNAG_04961	0.28463809988623756	0	0.28463809988623756
CNAG_01364	0.28463809988623756	0	0.28463809988623756
CNAG_06314	0.28463809988623756	0	0.28463809988623756
CNAG_02976	0.28463809988623756	0	0.28463809988623756
CNAG_06313	0.28463809988623756	0	0.28463809988623756
CNAG_06300	0.28463809988623756	0	0.28463809988623756
CNAG_02847	0.28463809988623756	0	0.28463809988623756
CNAG_02853	0.28463809988623756	0	0.28463809988623756
CNAG_02858	0.28463809988623756	0	0.28463809988623756
CNAG_01469	0.28463809988623756	0	0.28463809988623756
CNAG_05120	0.28463809988623756	0	0.28463809988623756
CNAG_01609	0.28463809988623756	0	0.28463809988623756
CNAG_03150	0.28463809988623756	0	0.28463809988623756
CNAG_06534	0.28463809988623756	0	0.28463809988623756
CNAG_02787	0.28463809988623756	0	0.28463809988623756
CNAG_01044	0.28463809988623756	0	0.28463809988623756
CNAG_01737	0.28463809988623756	0	0.28463809988623756
CNAG_04734	0.28463809988623756	0	0.28463809988623756
CNAG_03080	0.28463809988623756	0	0.28463809988623756
CNAG_01721	0.28463809988623756	0	0.28463809988623756
CNAG_02794	0.28463809988623756	0	0.28463809988623756
CNAG_05125	0.28463809988623756	0	0.28463809988623756
CNAG_06508	0.28463809988623756	0	0.28463809988623756
CNAG_06489	0.28463809988623756	0	0.28463809988623756
CNAG_01129	0.28463809988623756	0	0.28463809988623756
CNAG_01150	0.28463809988623756	0	0.28463809988623756
CNAG_01657	0.28463809988623756	0	0.28463809988623756
CNAG_01165	0.28463809988623756	0	0.28463809988623756
CNAG_05847	0.28463809988623756	0	0.28463809988623756
CNAG_02866	0.28463809988623756	0	0.28463809988623756
CNAG_02487	0.28463809988623756	0	0.28463809988623756
CNAG_00084	0.28463809988623756	0	0.28463809988623756
CNAG_05351	0.28463809988623756	0	0.28463809988623756
CNAG_02222	0.28463809988623756	0	0.28463809988623756
CNAG_04082	0.28463809988623756	0	0.28463809988623756
CNAG_05384	0.28463809988623756	0	0.28463809988623756
CNAG_00117	0.28463809988623756	0	0.28463809988623756
CNAG_00519	0.28463809988623756	0	0.28463809988623756
CNAG_00441	0.28463809988623756	0	0.28463809988623756
CNAG_07502	0.28463809988623756	0	0.28463809988623756
CNAG_03834	0.28463809988623756	0	0.28463809988623756
CNAG_02372	0.28463809988623756	0	0.28463809988623756
CNAG_03909	0.28463809988623756	0	0.28463809988623756
CNAG_07473	0.28463809988623756	0	0.28463809988623756
CNAG_02460	0.28463809988623756	0	0.28463809988623756
CNAG_05583	0.28463809988623756	0	0.28463809988623756
CNAG_07437	0.28463809988623756	0	0.28463809988623756
CNAG_04215	0.28463809988623756	0	0.28463809988623756
CNAG_07822	0.28463809988623756	0	0.28463809988623756
CNAG_02294	0.28463809988623756	0	0.28463809988623756
CNAG_00345	0.28463809988623756	0	0.28463809988623756
CNAG_07749	0.28463809988623756	0	0.28463809988623756
CNAG_04179	0.28463809988623756	0	0.28463809988623756
CNAG_02577	0.28463809988623756	0	0.28463809988623756
CNAG_03939	0.28463809988623756	0	0.28463809988623756
CNAG_00265	0.28463809988623756	0	0.28463809988623756
CNAG_02445	0.28463809988623756	0	0.28463809988623756
CNAG_07746	0.28463809988623756	0	0.28463809988623756
CNAG_00143	0.28463809988623756	0	0.28463809988623756
CNAG_00040	0.28463809988623756	0	0.28463809988623756
CNAG_03765	0.28463809988623756	0	0.28463809988623756
CNAG_04192	0.28463809988623756	0	0.28463809988623756
CNAG_00393	0.28463809988623756	0	0.28463809988623756
CNAG_07510	0.28463809988623756	0	0.28463809988623756

### Sheet: knock_gal(no drug tolerant)
Gene	Wild-type Objective Value	Knockout Objective Value	Objective Value Change
CNAG_05809	0.28464286976057296	0	0.28464286976057296
CNAG_02794	0.28464286976057296	0	0.28464286976057296
CNAG_06644	0.28464286976057296	0	0.28464286976057296
CNAG_05847	0.28464286976057296	0	0.28464286976057296
CNAG_03202	0.28464286976057296	0	0.28464286976057296
CNAG_00970	0.28464286976057296	0	0.28464286976057296
CNAG_03187	0.28464286976057296	0	0.28464286976057296
CNAG_05828	0.28464286976057296	0	0.28464286976057296
CNAG_04692	0.28464286976057296	0	0.28464286976057296
CNAG_02577	0.28464286976057296	0	0.28464286976057296
CNAG_05226	0.28464286976057296	0	0.28464286976057296
CNAG_01003	0.28464286976057296	0	0.28464286976057296
CNAG_03150	0.28464286976057296	0	0.28464286976057296
CNAG_05351	0.28464286976057296	0	0.28464286976057296
CNAG_02787	0.28464286976057296	0	0.28464286976057296
CNAG_07437	0.28464286976057296	0	0.28464286976057296
CNAG_01737	0.28464286976057296	0	0.28464286976057296
CNAG_01044	0.28464286976057296	0	0.28464286976057296
CNAG_00519	0.28464286976057296	0	0.28464286976057296
CNAG_04734	0.28464286976057296	0	0.28464286976057296
CNAG_01721	0.28464286976057296	0	0.28464286976057296
CNAG_07473	0.28464286976057296	0	0.28464286976057296
CNAG_03080	0.28464286976057296	0	0.28464286976057296
CNAG_07502	0.28464286976057296	0	0.28464286976057296
CNAG_07510	0.28464286976057296	0	0.28464286976057296
CNAG_04687	0.28464286976057296	0	0.28464286976057296
CNAG_04647	0.28464286976057296	0	0.28464286976057296
CNAG_00644	0.28464286976057296	0	0.28464286976057296
CNAG_00854	0.28464286976057296	0	0.28464286976057296
CNAG_06799	0.28464286976057296	0	0.28464286976057296
CNAG_05935	0.28464286976057296	0	0.28464286976057296
CNAG_06839	0.28464286976057296	0	0.28464286976057296
CNAG_06001	0.28464286976057296	0	0.28464286976057296
CNAG_06755	0.28464286976057296	0	0.28464286976057296
CNAG_01877	0.28464286976057296	0	0.28464286976057296
CNAG_04604	0.28464286976057296	0	0.28464286976057296
CNAG_04605	0.28464286976057296	0	0.28464286976057296
CNAG_04488	0.28464286976057296	0	0.28464286976057296
CNAG_05900	0.28464286976057296	0	0.28464286976057296
CNAG_06713	0.28464286976057296	0	0.28464286976057296
CNAG_00886	0.28464286976057296	0	0.28464286976057296
CNAG_03457	0.28464286976057296	0	0.28464286976057296
CNAG_01908	0.28464286976057296	0	0.28464286976057296
CNAG_00700	0.28464286976057296	0	0.28464286976057296
CNAG_04453	0.28464286976057296	0	0.28464286976057296
CNAG_04440	0.28464286976057296	0	0.28464286976057296
CNAG_01912	0.28464286976057296	0	0.28464286976057296
CNAG_06692	0.28464286976057296	0	0.28464286976057296
CNAG_03270	0.28464286976057296	0	0.28464286976057296
CNAG_00877	0.28464286976057296	0	0.28464286976057296
CNAG_02686	0.28464286976057296	0	0.28464286976057296
CNAG_02748	0.28464286976057296	0	0.28464286976057296
CNAG_06534	0.28464286976057296	0	0.28464286976057296
CNAG_06508	0.28464286976057296	0	0.28464286976057296
CNAG_07749	0.28464286976057296	0	0.28464286976057296
CNAG_04961	0.28464286976057296	0	0.28464286976057296
CNAG_03834	0.28464286976057296	0	0.28464286976057296
CNAG_04082	0.28464286976057296	0	0.28464286976057296
CNAG_02222	0.28464286976057296	0	0.28464286976057296
CNAG_01529	0.28464286976057296	0	0.28464286976057296
CNAG_00143	0.28464286976057296	0	0.28464286976057296
CNAG_01364	0.28464286976057296	0	0.28464286976057296
CNAG_07822	0.28464286976057296	0	0.28464286976057296
CNAG_06314	0.28464286976057296	0	0.28464286976057296
CNAG_00117	0.28464286976057296	0	0.28464286976057296
CNAG_02372	0.28464286976057296	0	0.28464286976057296
CNAG_05583	0.28464286976057296	0	0.28464286976057296
CNAG_03909	0.28464286976057296	0	0.28464286976057296
CNAG_06300	0.28464286976057296	0	0.28464286976057296
CNAG_00084	0.28464286976057296	0	0.28464286976057296
CNAG_02294	0.28464286976057296	0	0.28464286976057296
CNAG_02847	0.28464286976057296	0	0.28464286976057296
CNAG_02853	0.28464286976057296	0	0.28464286976057296
CNAG_00040	0.28464286976057296	0	0.28464286976057296
CNAG_02858	0.28464286976057296	0	0.28464286976057296
CNAG_03939	0.28464286976057296	0	0.28464286976057296
CNAG_02866	0.28464286976057296	0	0.28464286976057296
CNAG_01469	0.28464286976057296	0	0.28464286976057296
CNAG_00441	0.28464286976057296	0	0.28464286976057296
CNAG_02830	0.28464286976057296	0	0.28464286976057296
CNAG_00265	0.28464286976057296	0	0.28464286976057296
CNAG_02487	0.28464286976057296	0	0.28464286976057296
CNAG_06489	0.28464286976057296	0	0.28464286976057296
CNAG_01129	0.28464286976057296	0	0.28464286976057296
CNAG_05384	0.28464286976057296	0	0.28464286976057296
CNAG_01657	0.28464286976057296	0	0.28464286976057296
CNAG_01150	0.28464286976057296	0	0.28464286976057296
CNAG_04215	0.28464286976057296	0	0.28464286976057296
CNAG_00393	0.28464286976057296	0	0.28464286976057296
CNAG_04192	0.28464286976057296	0	0.28464286976057296
CNAG_03765	0.28464286976057296	0	0.28464286976057296
CNAG_01165	0.28464286976057296	0	0.28464286976057296
CNAG_02445	0.28464286976057296	0	0.28464286976057296
CNAG_06829	0.28464286976057296	0	0.28464286976057296
CNAG_04179	0.28464286976057296	0	0.28464286976057296
CNAG_01609	0.28464286976057296	0	0.28464286976057296
CNAG_00345	0.28464286976057296	0	0.28464286976057296
CNAG_05125	0.28464286976057296	0	0.28464286976057296
CNAG_02976	0.28464286976057296	0	0.28464286976057296
CNAG_05120	0.28464286976057296	0	0.28464286976057296
CNAG_06123	0.28464286976057296	0	0.28464286976057296
CNAG_01544	0.28464286976057296	0	0.28464286976057296
CNAG_02460	0.28464286976057296	0	0.28464286976057296
CNAG_04896	0.28464286976057296	0	0.28464286976057296
CNAG_07746	0.28464286976057296	0	0.28464286976057296
